# Analysis of fungal genomes reveals commonalities of intron loss/gain and functions in intron-poor species

**DOI:** 10.1101/2020.08.11.247098

**Authors:** Chun Shen Lim, Brooke N. Weinstein, Scott W. Roy, Chris M. Brown

## Abstract

Current evolutionary reconstructions predict that early eukaryotic ancestors including both the last common ancestor of eukaryotes and of all fungi had intron-rich genomes. However, some extant eukaryotes have few introns, raising the question as to why these few introns are retained. Here we have used recently available fungal genomes to address this question. Evolutionary reconstruction of intron presence and absence using 263 diverse fungal species support the idea that massive intron loss has occurred in multiple clades. The intron densities estimated in the fungal ancestral states differ from zero to 8.28 introns per one kbp of protein-coding gene. Massive intron loss has occurred not only in microsporidian parasites and saccharomycetous yeasts (0.01 and 0.05 introns/kbp on average, respectively), but also in diverse smuts and allies (e.g. *Ustilago maydis, Meira miltonrushii* and *Malassezia globosa* have 0.06, 0.10 and 0.20 introns/kbp, respectively). To investigate the roles of introns, we searched for their special characteristics using 1302 orthologous genes from eight intron-poor fungi. Notably, most of these introns are found close to the translation initiation codons. Our transcriptome and translatome data analyses showed that these introns are from genes with both higher mRNA expression and translation efficiency. Furthermore, these introns are common in specific classes of genes (e.g. genes involved in translation and Golgi vesicle transport), and rare in others (e.g. base-excision repair genes). Our study shows that fungal introns have a complex evolutionary history and underappreciated roles in gene expression.
