## Supplementary Table S3 for "Analysis of fungal genomes reveals commonalities of intron loss/gain and functions in intron-poor species"

### Sheet: Sheet1
Table S3. Datasets used for RNA-seq and ribosome profiling analysis
Species	RNA-seq	Ribosome profiling	Adapter sequence (5′-3′)	PMID
S. cerevisiae	SRR3029404, SRR3029405	SRR3029398, SRR3029399, SRR3029400, SRR3029401	TGGAATTCTCGGGTGCCAAGG	26871635
C. albicans	SRR1027797, SRR1027798	SRR1027794, SRR1027795, SRR1027796	CTGTAGGCACCATCAAT	24732588
S. pombe	SRR1039856	SRR1039857	-	24476825
N. crassa	SRR2105978	SRR2105977	AGATCGGAAGAGCACACGTCT	26321254
