## Supplementary Table S2 for "Analysis of fungal genomes reveals commonalities of intron loss/gain and functions in intron-poor species"

### Sheet: Table_S1_intron_density_annotat
abbreviation	genome	species_name	introns	kbp_CDS	density
Aalg	Anncaliia_algerae_pra109.Annc_alge_PRA109_V4	Anncaliia algerae PRA109	0	62121	0
Abis	Agaricus_bisporus_var_bisporus_h97.Agabi_varbisH97_2	Agaricus bisporus var. bisporus H97	3599	955135	3.76805
Acal	Aspergillus_calidoustus.Acal_Allpaths_LG	Aspergillus calidoustus	641	1003818	0.638562
Acla	Aspergillus_clavatus.CADRE	Aspergillus clavatus NRRL 1	1008	1010518	0.997508
Afis	Neosartorya_fischeri.CADRE	Aspergillus fischeri NRRL 181	951	997454	0.953427
Afla	Aspergillus_flavus.JCVI-afl1-v2.0	Aspergillus flavus NRRL3357	632	955892	0.661163
Aflo	Anthracocystis_flocculosa_pf_1.Pflocc_1.0	Anthracocystis flocculosa PF-1	589	789032	0.746484
Aing	Acaromyces_ingoldii	Acaromyces ingoldii	1053	1001065	1.05188
Alen	Aspergillus_lentulus.Alt_assembly01	Aspergillus lentulus	665	1042397	0.637953
Aluc	Aspergillus_luchuensis.AspL_2604	Aspergillus luchuensis	582	1000030	0.581983
Amac	Allomyces_macrogynus_atcc_38327.A_macrogynus_V3	Allomyces macrogynus ATCC 38327	1184	830076	1.42638
Amus	Amanita_muscaria_koide_bx008.Amanita_muscaria_Koide_BX008_v1_0	Amanita muscaria Koide BX008	3701	976536	3.78993
Anid	Aspergillus_nidulans.ASM1142v1	Aspergillus nidulans FGSC A4	656	998893	0.656727
Anig	Aspergillus_niger.ASM285v2	Aspergillus niger CBS 513.88	662	983281	0.673256
Anom	Aspergillus_nomius_nrrl_13137.ASM120477v1	Aspergillus nomius NRRL 13137	679	1040337	0.652673
Aoli	Arthrobotrys_oligospora_atcc_24927.AOL24927_1_0	Arthrobotrys oligospora ATCC 24927	1331	1024860	1.29871
Apar	Aspergillus_parasiticus_su_1.ASM95608v1	Aspergillus parasiticus SU-1	517	811256	0.637283
Apul	Aureobasidium_pullulans_exf_150.Aureobasidium_pullulans_var_pullulans_EXF-150_assembly_version_1_0	Aureobasidium pullulans EXF-150	492	1002275	0.490883
Aram	Aspergillus_rambellii.ASM98664v1	Aspergillus rambellii	682	1039914	0.655823
Aric	Acidomyces_richmondensis_bfw.Acidomyces_richmondensis_BFW_v1_0	Acidomyces richmondensis BFW	303	1001874	0.302433
Arub	Aspergillus_ruber_cbs_135680.Eurhe1	Aspergillus ruber CBS 135680	563	1011623	0.556531
Aterr	Aspergillus_terreus.CADRE	Aspergillus terreus NIH2624	653	1020600	0.63982
Bbass	Beauveria_bassiana_arsef_2860.ASM28067v1	Beauveria bassiana ARSEF 2860	394	1038892	0.37925
Bbot	Botryobasidium_botryosum_fd_172_ss1.Botbo1	Botryobasidium botryosum FD-172 SS1	4347	977101	4.44887
Bbru	Brettanomyces_bruxellensis_awri1499.AWRI1499_v1.0	Brettanomyces bruxellensis AWRI1499	17	558088	0.0304611
Bder	Blastomyces_dermatitidis_atcc_26199.BD_ATCC26199_V2	Blastomyces dermatitidis ATCC 26199	705	1050554	0.671074
Bgra	Blumeria_graminis.EF1	Blumeria graminis f. sp. hordei DH14	530	969746	0.546535
Bory	Bipolaris_oryzae_atcc_44560.Cochliobolus_miyabeanus_v1_0	Bipolaris oryzae ATCC 44560	596	1008256	0.59112
Bpan	Baudoinia_panamericana_uamh_10762.Bauco1	Baudoinia panamericana UAMH 10762	321	990639	0.324033
Bspe	Byssochlamys_spectabilis_no_5.PVAR5_assembly01	Byssochlamys spectabilis No. 5	662	1060579	0.624187
Calb	Candida_albicans_sc5314.ASM18296v2	Candida albicans SC5314	0	949178	0
Capcor	Capronia_coronata_cbs_617_96.Capr_coro_CBS_617_96_V1	Capronia coronata CBS 617.96	351	1040035	0.337489
Capo	Coniosporium_apollinis_cbs_100218.Coni_apol_CBS100218__V1	Coniosporium apollinis CBS 100218	702	1038348	0.676074
Caur	Candida_auris.ASM118947v1	Candida auris	0	884071	0
Cbom	Ceraceosorus_bombacis.Ceraceosorus_bombacis	Ceraceosorus bombacis	2061	1024756	2.01121
Ccar	Cladophialophora_carrionii_cbs_160_54.Clad_carr_CBS_160_54_V1	Cladophialophora carrionii CBS 160.54	359	1037652	0.345973
Ccin	Coprinopsis_cinerea_okayama7_130.CC3	Coprinopsis cinerea okayama7#130	3362	1019314	3.2983
Ccor	Conidiobolus_coronatus_nrrl_28638.Conidiobolus_coronatus_NRRL28638	Conidiobolus coronatus NRRL 28638	1184	695804	1.70163
Cdub	Candida_dubliniensis_cd36.ASM2694v1	Candida dubliniensis CD36	6	981364	0.00611394
Cepi	Capronia_epimyces_cbs_606_96.Capr_epim_CBS_606_96_V1	Capronia epimyces CBS 606.96	346	1036679	0.333758
Ceur	Cyphellophora_europaea_cbs_101466.Phia_euro_CBS_101466_V1	Cyphellophora europaea CBS 101466	325	1028859	0.315884
Cfru	Colletotrichum_gloeosporioides.GCA_000319635.1	Colletotrichum fructicola Nara gc5	575	997059	0.576696
Cglo	Chaetomium_globosum_cbs_148_51.ASM14336v1	Chaetomium globosum CBS 148.51	591	986408	0.599144
Chig	Colletotrichum_higginsianum.GCA_000313795.2	Colletotrichum higginsianum	497	903549	0.550053
Cjad	Cyberlindnera_jadinii.cj1	Cyberlindnera jadinii	28	742876	0.0376914
Clus	Clavispora_lusitaniae_atcc_42720.ASM383v1	Clavispora lusitaniae ATCC 42720	1	909295	0.00109975
Cmal	Candida_maltosa_xu316.Cmaltosa_v01	Candida maltosa Xu316	22	953372	0.023076
Cmil	Cordyceps_militaris_cm01.CmilitarisCM01_v01	Cordyceps militaris CM01	379	1033451	0.366732
Cneo	Cryptococcus_neoformans_var_grubii_h99.CNA3	Cryptococcus neoformans var. grubii H99	3715	1045239	3.55421
Coimm	Coccidioides_immitis_rmscc_3703.ASM15008v1	Coccidioides immitis RMSCC 3703	669	811921	0.823972
Corb	Colletotrichum_orbiculare.GCA_000350065.1	Colletotrichum orbiculare MAFF 240422	550	1035464	0.531163
Corth	Candida_orthopsilosis_co_90_125.ASM31587v1	Candida orthopsilosis	6	973003	0.00616648
Cpla	Ceratocystis_platani.ASM97888v1	Ceratocystis platani	446	891589	0.50023
Cpos	Coccidioides_posadasii_rmscc_3488.ASM15005v1	Coccidioides posadasii RMSCC 3488	716	1002435	0.714261
Cpsa	Cladophialophora_psammophila_cbs_110553.Clad_psam_CBS_110553_V1	Cladophialophora psammophila CBS 110553	368	1039086	0.354157
Cpur	Claviceps_purpurea_20_1.ASM34735v1	Claviceps purpurea 20.1	494	1021717	0.4835
Csal	Colletotrichum_salicis.CSAL01	Colletotrichum salicis	527	1040665	0.506407
Cthe	Chaetomium_thermophilum_var_thermophilum_dsm_1495.CTHT_3.0	Chaetomium thermophilum var. thermophilum DSM 1495	549	1052046	0.52184
Ctof	Colletotrichum_tofieldiae.Ct0861v1	Colletotrichum tofieldiae	463	1012078	0.457475
Ctor	Cylindrobasidium_torrendii_fp15055_ss_10.Cylto1	Cylindrobasidium torrendii FP15055 ss-10	2962	966670	3.06413
Ctro	Candida_tropicalis_mya_3404.ASM633v2	Candida tropicalis MYA-3404	0	931566	0
Damp	Diaporthe_ampelina.UCDDA912v1.0	Diaporthe ampelina	548	929140	0.589793
Dcon	Drechmeria_coniospora.ASM162519v1	Drechmeria coniospora	509	1048906	0.485268
Dfab	Debaryomyces_fabryi.debFab1.0	Debaryomyces fabryi	8	964374	0.00829554
Dhan	Debaryomyces_hansenii_cbs767.ASM644v2	Debaryomyces hansenii CBS767	9	986826	0.00912015
Dhap	Dactylellina_haptotyla_cbs_200_50.MHA_v2	Dactylellina haptotyla CBS 200.50	1297	1043926	1.24243
Dsep	Dothistroma_septosporum.GCA_000340195.1	Dothistroma septosporum NZE10	342	1004813	0.340362
Dser	Diplodia_seriata.UCDDS831v0.1	Diplodia seriata	668	900716	0.741632
Dsqu	Dichomitus_squalens_lyad_421_ss1.Dichomitus_squalens_v1_0	Dichomitus squalens LYAD-421 SS1	1504	455130	3.30455
Dste	Drechslerella_stenobrocha_248.DREv1	Drechslerella stenobrocha 248	1014	714288	1.4196
Eaed	Edhazardia_aedis_usnm_41457.Edha_aedis_V4b	Edhazardia aedis USNM 41457	1	175034	0.00571318
Eaqu	Exophiala_aquamarina_cbs_119918.Exop_aqua_CBS_119918_V1	Exophiala aquamarina CBS 119918	330	1027150	0.321277
Ebie	Enterocytozoon_bieneusi_h348.ASM20948v1	Enterocytozoon bieneusi H348	0	109736	0
Ecun	Encephalitozoon_cuniculi_gb_m1.ASM9122v1	Encephalitozoon cuniculi GB-M1	0	206039	0
Egos	Ashbya_gossypii_fdag1.ASM96883v1	Eremothecium gossypii FDAG1	2	918478	0.00217752
Ehel	Encephalitozoon_hellem_atcc_50504.ASM27781v3	Encephalitozoon hellem ATCC 50504	0	210259	0
Eint	Encephalitozoon_intestinalis_atcc_50506.ASM14646v1	Encephalitozoon intestinalis ATCC 50506	0	206327	0
Elat	Eutypa_lata_ucrel1.UCREL1V03	Eutypa lata UCREL1	562	890578	0.631051
Emes	Exophiala_mesophila.Exop_meso_CBS40295_V1	Exophiala mesophila	359	1037914	0.345886
Enec	Erysiphe_necator.ASM79871v1	Erysiphe necator	503	919524	0.547022
Epus	Endocarpon_pusillum_z07020.EPUS	Endocarpon pusillum Z07020	399	1043703	0.382293
Erom	Encephalitozoon_romaleae_sj_2008.ASM28003v2	Encephalitozoon romaleae SJ-2008	0	202802	0
Esid	Exophiala_sideris.Exop_side_CBS121828_V1	Exophiala sideris	365	1035852	0.352367
Esin	Eremothecium_sinecaudum.ASM154855v1	Eremothecium sinecaudum	2	894305	0.00223637
Espi	Exophiala_spinifera.Exop_spin_CBS89968_V1	Exophiala spinifera	372	1037855	0.358432
Evac	Exobasidium_vaccinii	Exobasidium vaccinii	869	913565	0.951219
Exen	Exophiala_xenobiotica.Exop_xeno_CBS118157_V1	Exophiala xenobiotica	391	1039938	0.375984
Falb	Fonticula_alba_gca_000388065.Font_alba_ATCC_38817_V2	Fonticula alba	1363	572748	2.37976
Ffuj	Fusarium_fujikuroi_gca_001023065.ASM102306v1	Fusarium fujikuroi	474	998489	0.474717
Fgra	Fusarium_graminearum_gca_000599445.CS3005v1	Fusarium graminearum	469	1026496	0.456894
Fhep	Fistulina_hepatica_atcc_64428.Fishe1	Fistulina hepatica ATCC 64428	2961	728445	4.06482
Foxy	Fusarium_oxysporum_f_sp_melonis_26406.FO_melonis_V1	Fusarium oxysporum f. sp. melonis 26406	492	1031409	0.477017
Fpin	Fomitopsis_pinicola_fp_58527_ss1.Fompi3	Fomitopsis pinicola FP-58527 SS1	3515	990978	3.547
Frad	Fibroporia_radiculosa.ASM31352v1	Fibroporia radiculosa	3634	1002612	3.62453
Fver	Fusarium_verticillioides.ASM14955v1	Fusarium verticillioides 7600	470	964935	0.487079
Gcan	Geotrichum_candidum.New2.3_08062011	Geotrichum candidum	161	971036	0.165802
Gcla	Grosmannia_clavigera_kw1407.Sanger-454-IlluminaPA_2.0	Grosmannia clavigera kw1407	481	1080149	0.445309
Gloz	Glarea_lozoyensis_atcc_20868.GLAREA	Glarea lozoyensis ATCC 20868	554	1045450	0.529915
Glux	Gymnopus_luxurians_fd_317_m1.Gymlu1	Gymnopus luxurians FD-317 M1	2070	513275	4.03293
Gpro	Gonapodya_prolifera_jel478.Ganpr1	Gonapodya prolifera JEL478	3746	781213	4.79511
Gsub	Gelatoporia_subvermispora_b.Ceriporiopsis_subvermispora_B_v1_0	Gelatoporia subvermispora B	3594	950567	3.7809
Gtra	Gloeophyllum_trabeum_atcc_11539.Glotr1_1	Gloeophyllum trabeum ATCC 11539	3626	955979	3.79297
Gtri	Gaeumannomyces_graminis.Gae_graminis_V2	Gaeumannomyces tritici R3-111a-1	506	1048327	0.482674
Hcap	Histoplasma_capsulatum_h143.ASM15103v1	Histoplasma capsulatum H143	636	921465	0.690205
Hirr	Heterobasidion_irregulare_tc_32_1.Heterobasidion_irregulare_v2_0	Heterobasidion irregulare TC 32-1	3685	952942	3.86697
Hminn	Hirsutella_minnesotensis_3608.ASM95604v1	Hirsutella minnesotensis 3608	323	624763	0.516996
Hpin	Hydnomerulius_pinastri_md_312.Hydpi2	Hydnomerulius pinastri MD-312	1801	484145	3.71996
Hsap	Homo_sapiens.GRCh38	Homo sapiens	2441	368476	6.62458
Hsub	Hypholoma_sublateritium_fd_334_ss_4.Hypsu1	Hypholoma sublateritium FD-334 SS-4	3635	979881	3.70963
Huva	Hanseniaspora_uvarum_dsm_2768.Huva2.0	Hanseniaspora uvarum DSM 2768	0	511686	0
Jarg	Jaapia_argillacea_mucl_33604.Jaaar1	Jaapia argillacea MUCL 33604	3896	1001167	3.89146
Kbra	Kalmanozyma_brasiliensis_ghg001.PSEUBRA1	Kalmanozyma brasiliensis GHG001	77	1063660	0.0723916
Kcap	Kuraishia_capsulata_cbs_1993.AUH_PRJEB4427_v1	Kuraishia capsulata CBS 1993	29	938257	0.0309084
Kpha	Komagataella_pastoris.GCA_000027005.1	Komagataella phaffii GS115	17	913578	0.0186082
Lame	Laccaria_amethystina_laam_08_1.Laccaria_amethystina_LaAM-08-1_v1_0	Laccaria amethystina LaAM-08-1	3833	988182	3.87884
Lbic	Laccaria_bicolor_s238n_h82.V1.0	Laccaria bicolor S238N-H82	3493	829722	4.20984
Lcor	Lichtheimia_corymbifera_jmrc_fsu_9682.454Minimus	Lichtheimia corymbifera JMRC:FSU:9682	2813	870839	3.23022
Lelo	Lodderomyces_elongisporus_nrrl_yb_4239.ASM14968v1	Lodderomyces elongisporus NRRL YB-4239	1	953415	0.00104886
Llan	Lachancea_lanzarotensis.LALA0	Lachancea lanzarotensis	4	932875	0.00428782
Lmac	Leptosphaeria_maculans.ASM23037v1	Leptosphaeria maculans JN3	599	1050166	0.570386
Lsta	Lipomyces_starkeyi_nrrl_y_11557_gca_001661325.Lipst1_1	Lipomyces starkeyi NRRL Y-11557	1118	911598	1.22642
Lthe	Lachancea_thermotolerans_cbs_6340.ASM14280v1	Lachancea thermotolerans CBS 6340	3	934571	0.00321003
Mant	Moesziomyces_antarcticus.ASM74776v1	Moesziomyces antarcticus	69	849445	0.0812295
Maph	Moesziomyces_aphidis_dsm_70725.PseuAph1.0	Moesziomyces aphidis DSM 70725	86	993747	0.0865411
Mbru	Marssonina_brunnea_f_sp_multigermtubi_mb_m1.ASM29877v1	Marssonina brunnea f. sp. 'multigermtubi' MB_m1	659	1073446	0.613911
Mcan	Arthroderma_otae_cbs_113480.ASM15114v1	Microsporum canis CBS 113480	654	1017830	0.642543
Mcir	Mucor_circinelloides_f_circinelloides_1006phl.Muco_sp_1006Ph_V1	Mucor circinelloides f. circinelloides 1006PhL	1788	911621	1.96134
Mend	Melanotaenium_endogenum	Melanotaenium endogenum	718	986210	0.72804
Metgui	Metarhizium_guizhouense_arsef_977.MGU_1.0	Metarhizium guizhouense ARSEF 977	462	998833	0.46254
Meygui	Meyerozyma_guilliermondii_atcc_6260.ASM14942v1	Meyerozyma guilliermondii ATCC 6260	0	918536	0
Mfar	Millerozyma_farinosa_cbs_7064.ASM31589v1	Millerozyma farinosa CBS 7064	6	978963	0.00612893
Mglo	Malassezia_globosa	Malassezia globosa	160	803176	0.199209
Mlar	Melampsora_laricipopulina.GCA_000204055.1	Melampsora larici-populina 98AG31	3140	879098	3.57184
Mlyc	Microbotryum_violaceum.GCA_000166175.1	Microbotryum lychnidis-dioicae p1A1 Lamole	2998	1076080	2.78604
Mmil	Meira_miltonrushii	Meira miltonrushii	94	962920	0.0976197
Mosm	Mixia_osmundae_iam_14324_gca_000708205.Mixia_osmundae_v1_0	Mixia osmundae IAM 14324	2311	1052488	2.19575
Mpac	Malassezia_pachydermatis.MalaPachy	Malassezia pachydermatis	324	893680	0.362546
Mper	Moniliophthora_perniciosa_fa553.ASM18302v1	Moniliophthora perniciosa FA553	755	173946	4.34043
Mpha	Macrophomina_phaseolina_ms6.MphMS6_1.0	Macrophomina phaseolina MS6	619	997295	0.620679
Mpoa	Magnaporthe_poae.Mag_poae_ATCC_64411_V1	Magnaporthiopsis poae ATCC 64411	522	886053	0.58913
Mror	Moniliophthora_roreri.ASM146670v1	Moniliophthora roreri	3554	1028880	3.45424
Msym	Malassezia_sympodialis_atcc_42132.ASM34930v2	Malassezia sympodialis ATCC 42132	188	758227	0.247947
Napi	Nosema_apis_brl_01.NapisBRLv01	Nosema apis BRL 01	3	87421	0.0343167
Nbom	Nosema_bombycis_cq1.NosBomCQ1_v1.0	Nosema bombycis CQ1	9	114412	0.0786631
Ncer	Nosema_ceranae.ASM98816v1	Nosema ceranae	0	162500	0
Ncra	Neurospora_crassa.NC12	Neurospora crassa OR74A	456	1060047	0.43017
Ndit	Neonectria_ditissima.R0905_v2.0	Neonectria ditissima	489	1063682	0.459724
Nhae	Fusarium_solani.v2.0	Nectria haematococca mpVI 77-13-4	494	1011399	0.488432
Nirr	Neolecta_irregularis	Neolecta irregularis	2144	712362	3.00971
Npar	Neofusicoccum_parvum_ucrnp2.UCRNP2V3	Neofusicoccum parvum UCRNP2	665	873878	0.760976
Opar	Ogataea_parapolymorpha_dl_1.Hansenula_2	Ogataea parapolymorpha DL-1	7	897536	0.00779913
Opic	Ophiostoma_piceae_uamh_11346.Opiceae_UAMHv01	Ophiostoma piceae UAMH 11346	283	1080635	0.261883
Osin	Ophiocordyceps_sinensis_co18.ASM44836v1	Ophiocordyceps sinensis CO18	422	769427	0.54846
Ouni	Ophiocordyceps_unilateralis.ASM127257v1	Ophiocordyceps unilateralis	494	1042254	0.473973
Pans	Podospora_anserina_s_mat_.ASM22654v1	Podospora anserina S mat+	466	1021663	0.456119
Patt	Phialophora_attae.ASM129925v1	Phialophora attae	377	984120	0.383083
Pcar	Phanerochaete_carnosa_hhb_10118_sp.Phanerochaete_carnosa_HHB-10118-Sp_v1_0	Phanerochaete carnosa HHB-10118-sp	3108	926505	3.35454
Pchl	Phaeomoniella_chlamydospora.UCRPA7V1.0	Phaeomoniella chlamydospora	383	1002381	0.38209
Pcro	Piloderma_croceum_f_1598.Piloderma_croceum_F_1598_v1_0	Piloderma croceum F 1598	3808	974535	3.9075
Peum	Mycosphaerella_eumusae.ASM157823v1	Pseudocercospora eumusae	315	1024998	0.307318
Pfic	Pestalotiopsis_fici_w106_1.PFICI	Pestalotiopsis fici W106-1	442	1020438	0.433147
Pfij	Pseudocercospora_fijiensis_cirad86.Mycfi2	Pseudocercospora fijiensis CIRAD86	362	985409	0.36736
Pgig	Phlebiopsis_gigantea_11061_1_cr5_6.Phlgi1	Phlebiopsis gigantea 11061_1 CR5-6	3523	951426	3.70286
Phub	Pseudozyma_hubeiensis_sy62.ASM40351v1	Pseudozyma hubeiensis SY62	56	1142764	0.049004
Pinv	Paxillus_involutus_atcc_200175.Paxillus_involutus_ATCC_200175_v1_0	Paxillus involutus ATCC 200175	1582	381608	4.14562
Pkud	Pichia_kudriavzevii.ASM76445v1	Pichia kudriavzevii	35	926970	0.0377574
Plac	Protomyces_lactucaedebilis	Protomyces lactucaedebilis	198	701699	0.282172
Pmin	Phaeoacremonium_minimum_ucrpa7.UCRPA7V03	Phaeoacremonium minimum UCRPA7	514	885293	0.580599
Pmur	Pneumocystis_murina_b123.Pneumo_murina_B123_V4	Pneumocystis murina B123	2646	716481	3.69305
Pmus	Pseudocercospora_musae.ASM157822v1	Pseudocercospora musae	295	980249	0.300944
Pneu	Pseudoloma_neurophilia.ASM143216v1	Pseudoloma neurophilia	0	104257	0
Pnod	Phaeosphaeria_nodorum.ASM14691v1	Parastagonospora nodorum SN15	551	994072	0.554286
Pnor	Penicillium_nordicum.ASM127859v1	Penicillium nordicum	608	1016679	0.598026
Pomp	Pyronema_omphalodes_cbs_100304.Pcon_v1	Pyronema omphalodes CBS 100304	1009	1014762	0.994322
Pory	Magnaporthe_oryzae.MG8	Pyricularia oryzae 70-15	523	1040423	0.50268
Post	Pleurotus_ostreatus_pc15.PleosPC15_2	Pleurotus ostreatus PC15	3693	926008	3.98809
Poxa	Penicillium_oxalicum_114_2.pde_v1.0	Penicillium oxalicum 114-2	641	1027523	0.62383
Ppar	Parasitella_parasitica.PP.v1	Parasitella parasitica	1723	952487	1.80895
Psol	Penicillium_solitum.ASM95277v1	Penicillium solitum	602	1018560	0.59103
Psor	Puccinia_sorghi.ASM126337v1	Puccinia sorghi	2790	1014694	2.7496
Pstr	Puccinia_striiformis_f_sp_tritici_pst_78.P_striiformis_V1	Puccinia striiformis f. sp. tritici PST-78	3195	1031094	3.09865
Pter	Pyrenophora_teres.GCA_000166005.1	Pyrenophora teres f. teres 0-1	584	1040465	0.561288
Ptri	Puccinia_triticina.ASM15152v1	Puccinia triticina 1-1 BBBD Race 1	2637	892430	2.95485
Pytri	Pyrenophora_triticirepentis.GCA_000149985.1	Pyrenophora tritici-repentis Pt-1C-BFP	596	1000209	0.595875
Rall	Rozella_allomycis_csf55.Rozella_k41_t100	Rozella allomycis CSF55	1478	547178	2.70113
Rdel	Rhizopus_delemar_ra_99_880.RO3	Rhizopus delemar RA 99-880	1753	795798	2.20282
Reme	Rasamsonia_emersonii_cbs_393_64.ASM96859v1	Rasamsonia emersonii CBS 393.64	643	1051982	0.611227
Rirr	Rhizophagus_irregularis_daom_181602.Gloin1	Rhizophagus irregularis DAOM 181602=DAOM 197198	3133	755579	4.14649
Rmac	Rhinocladiella_mackenziei_cbs_650_93.Rhin_mack_CBS_650_93_V1	Rhinocladiella mackenziei CBS 650.93	353	1041437	0.338955
Rnec	Rosellinia_necatrix.ASM144559v1	Rosellinia necatrix	583	801708	0.727197
Rsol	Rhizoctonia_solani_ag_3_rhs1ap.Rhizoctonia_solani_AG-3	Rhizoctonia solani AG-3 Rhs1AP	3906	970134	4.02625
Rtor	Rhodotorula_toruloides_np11.RHOziaDV1.0	Rhodotorula toruloides NP11	3808	1051498	3.6215
Sapi	Scedosporium_apiospermum.ScApio1.0	Scedosporium apiospermum	549	949711	0.578071
Sarb	Saccharomyces_arboricola_h_6.SacArb1.0	Saccharomyces arboricola H-6	0	705134	0
Sbor	Sclerotinia_borealis_f_4157.SBOR_1	Sclerotinia borealis F-4128	548	1050648	0.521583
Sbra	Sporothrix_brasiliensis_5110.S_brasiliensis_5110_v1	Sporothrix brasiliensis 5110	292	1067827	0.273453
Scer	Saccharomyces_cerevisiae.R64-1-1	Saccharomyces cerevisiae S288C	3	941822	0.00318532
Scit	Scleroderma_citrinum_foug_a.Scleroderma_citrinum_Foug_A_v1_0	Scleroderma citrinum Foug A	3708	966355	3.8371
Scom	Schizophyllum_commune_h4_8.v1.0	Schizophyllum commune H4-8	3268	917677	3.56117
Scomp	Saitoella_complicata_nrrl_y_17804.Scomplicata_3.0	Saitoella complicata NRRL Y-17804	425	1072134	0.396406
Scry	Schizosaccharomyces_cryophilus.GCA_000004155.2	Schizosaccharomyces cryophilus OY26	349	852010	0.40962
Sjap	Schizosaccharomyces_japonicus.GCA_000149845.2	Schizosaccharomyces japonicus yFS275	348	841584	0.413506
Skud	Saccharomyces_kudriavzevii_ifo_1802.Saccharomyces_kudriavzevii_strain_IFO1802_v1.0	Saccharomyces kudriavzevii IFO 1802	0	472270	0
Slac	Serpula_lacrymans_var_lacrymans_s7_3.v1.0	Serpula lacrymans var. lacrymans S7.3	3795	927011	4.0938
Slop	Spraguea_lophii_42_110.Sprlop1.0	Spraguea lophii 42_110	0	147222	0
Slyv	Stemphylium_lycopersici.ASM119154v1	Stemphylium lycopersici	529	1152883	0.45885
Smus	Sphaerulina_musiva_so2202.Septoria_musiva_SO2202_v1_0	Sphaerulina musiva SO2202	338	1013209	0.333594
Spar	Schizopora_paradoxa.Schpa1	Schizopora paradoxa	3556	995398	3.57244
Spass	Spathaspora_passalidarum_nrrl_y_27907.Spathaspora_passalidarum_v2_0	Spathaspora passalidarum NRRL Y-27907	29	911979	0.031799
Spom	Schizosaccharomyces_pombe.ASM294v2	Schizosaccharomyces pombe	317	856853	0.369958
Spun	Spizellomyces_punctatus_daom_br117.S_punctatus_V1	Spizellomyces punctatus DAOM BR117	3442	926670	3.71438
Srei	Sporisorium_reilianum.GCA_000230245.1	Sporisorium reilianum SRZ2	93	1134503	0.0819742
Ssal	Sporidiobolus_salmonicolor.SPOSA68321A01	Sporidiobolus salmonicolor	3461	931439	3.71576
Ssch	Sporothrix_schenckii_atcc_58251.Spor_sche_ATCC58251_V1	Sporothrix schenckii ATCC 58251	313	1085681	0.288298
Ssci	Sporisorium_scitamineum.Sporisorium_scitamineum	Sporisorium scitamineum	117	1043575	0.112115
Sscl	Sclerotinia_sclerotiorum.ASM14694v1	Sclerotinia sclerotiorum 1980 UF-70	380	680778	0.558185
Sste	Sphaerobolus_stellatus_ss14.Sphst1	Sphaerobolus stellatus SS14	2260	478612	4.72199
Ssti	Scheffersomyces_stipitis_cbs_6054.ASM20916v1	Scheffersomyces stipitis CBS 6054	57	940864	0.0605826
Ssub	Colletotrichum_sublineola.ASM69613v1	Colletotrichum sublineola	527	1025851	0.51372
Tano	Tilletiaria_anomala_ubc_951.Tilletiaria_anomala_UBC_951_v1_0	Tilletiaria anomala UBC 951	1475	1044611	1.41201
Tasa	Trichosporon_asahii_var_asahii_cbs_8904.ASM29921v2	Trichosporon asahii var. asahii CBS 8904	902	969004	0.930853
Tben	Arthroderma_benhamiae_cbs_112371.ASM15112v2	Trichophyton benhamiae CBS 112371	518	1009379	0.513187
Tbla	Tetrapisispora_blattae_cbs_6284.ASM31591v1	Tetrapisispora blattae CBS 6284	1	951741	0.00105071
Tcal	Tulasnella_calospora_mut_4182.Tulasnella_calospora_AL13_4D_v1_0	Tulasnella calospora MUT 4182	3553	868612	4.09043
Tcin	Trametes_cinnabarina.BN946	Trametes cinnabarina	3222	974845	3.30514
Tcyp	Testicularia_cyperi	Testicularia cyperi	115	1053821	0.109127
Tdef	Taphrina_deformans	Taphrina deformans	129	347620	0.371095
Tgam	Trichoderma_gamsii.ASM148177v1	Trichoderma gamsii	504	1020238	0.494002
Thar	Trichoderma_harzianum.ASM98886v1	Trichoderma harzianum	504	1032578	0.488099
Them	Torrubiella_hemipterigena.Allpaths-LG	Torrubiella hemipterigena	381	1013532	0.375913
Thom	Trachipleistophora_hominis.ASM31613v1	Trachipleistophora hominis	0	131809	0
Tisl	Talaromyces_islandicus.PIS	Talaromyces islandicus	712	1067669	0.666873
Tmel	Tuber_melanosporum.ASM15164v1	Tuber melanosporum	1709	926488	1.8446
Toph	Tolypocladium_ophioglossoides_cbs_100239.Tophv1.0	Tolypocladium ophioglossoides CBS 100239	481	1045957	0.459866
Tpun	Thielaviopsis_punctulata.ASM96861v1	Thielaviopsis punctulata	413	992986	0.415917
Tree	Trichoderma_reesei_rut_c_30.TrireRUTC30_1	Trichoderma reesei RUT C-30	522	1000234	0.521878
Trub	Trichophyton_rubrum_cbs_202_88.Tric_raub_CBS_202_88_V2	Trichophyton rubrum CBS 202.88	602	960696	0.626629
Tspe	Termitomyces_sp_j132.TerJ1321.0	Termitomyces sp. J132	3667	946831	3.87292
Tsti	Talaromyces_stipitatus_atcc_10500.JCVI-TSTA1-3.0	Talaromyces stipitatus ATCC 10500	734	1049341	0.699487
Tter	Thielavia_terrestris_nrrl_8126.ASM22611v1	Thermothielavioides terrestris NRRL 8126	631	1023229	0.616675
Tton	Trichophyton_tonsurans_cbs_112818.ASM15145v1	Trichophyton tonsurans CBS 112818	680	1000461	0.679687
Tver	Trichophyton_verrucosum_hki_0517.ASM15150v1	Trichophyton verrucosum HKI 0517	534	1009863	0.528785
Tvir	Trichoderma_virens.ASM17099v1	Trichoderma virens Gv29-8	516	1014465	0.508642
Twas	Tilletiopsis_washingtonensis	Tilletiopsis washingtonensis	2618	995755	2.62916
Uhor	Ustilago_hordei.ASM28603v1	Ustilago hordei	98	1139315	0.0860166
Umay	Ustilago_maydis.Umaydis521_2.0	Ustilago maydis 521	72	1129349	0.0637535
Uree	Uncinocarpus_reesii_1704.ASM351v2	Uncinocarpus reesii 1704	644	987248	0.652318
Uvir	Ustilaginoidea_virens.Assembly_for_version_1_of_the_Villosiclava_virens_genome	Ustilaginoidea virens	447	1014023	0.440818
Valf	Verticillium_alfalfae_vams_102.ASM15082v1	Verticillium alfalfae VaMs.102	535	873797	0.61227
Vcor	Vittaforma_corneae_atcc_50505.Vitt_corn_V1	Vittaforma corneae ATCC 50505	0	130804	0
Vcul	Vavraia_culicis_subsp_floridensis.Vavr_culi_floridensis_V1	Vavraia culicis subsp. floridensis	1	154218	0.00648433
Vdah	Verticillium_dahliae.ASM15067v2	Verticillium dahliae VdLs.17	526	998897	0.526581
Vgall	Verruconis_gallopava.O_gall_CBS43764	Verruconis gallopava	696	1031920	0.674471
Vlon	Verticillium_longisporum_gca_001268165.vl2.denovo.v1	Verticillium longisporum	616	975612	0.631399
Vpol	Vanderwaltozyma_polyspora_dsm_70294.ASM15003v1	Vanderwaltozyma polyspora DSM 70294	2	877752	0.00227855
Wcif	Wickerhamomyces_ciferrii.ASM31348v1	Wickerhamomyces ciferrii	27	953772	0.0283087
Wich	Wallemia_ichthyophaga_exf_994.Wallemia_ichthyophaga_version_1_0	Wallemia ichthyophaga EXF-994	1179	897930	1.31302
Wmel	Wallemia_mellicola_cbs_633_66.Wallemia_sebi_v1_0	Wallemia mellicola CBS 633.66	1492	825210	1.80802
Xden	Xanthophyllomyces_dendrorhous.Xden1	Xanthophyllomyces dendrorhous	5126	1044971	4.9054
Xhev	Xylona_heveae_tc161.Xylona_heveae_TC161_v1_0	Xylona heveae TC161	916	1017669	0.900096
Ylip	Yarrowia_lipolytica.GCA_000002525.1	Yarrowia lipolytica CLIB122	37	954393	0.0387681
Yten	Candida_tenuis_atcc_10573.Candida_tenuis_v1_0	Yamadazyma tenuis ATCC 10573	28	861898	0.0324864
Zbai	Zygosaccharomyces_bailii_isa1307.Z_bailii_ISA1307_version_3	Zygosaccharomyces bailii ISA1307	1	935253	0.00106923
Zbre	Zymoseptoria_brevis.ASM96659v1	Zymoseptoria brevis	343	1045597	0.328042
Ztri	Zymoseptoria_tritici.MG2	Zymoseptoria tritici IPO323	387	963554	0.401638
